# Memory B cells and memory T cells induced by SARS-CoV-2 booster vaccination or infection show different dynamics and efficacy to the Omicron variant

**DOI:** 10.1101/2022.07.31.500554

**Authors:** Setsuko Mise-Omata, Mari Ikeda, Masaru Takeshita, Yoshifumi Uwamino, Masatoshi Wakui, Tomoko Arai, Ayumi Yoshifuji, Kensaku Murano, Haruhiko Siomi, Kensuke Nakagawara, Masaki Ohyagi, Makoto Ando, Naoki Hasegawa, Hideyuki Saya, Mitsuru Murata, Koichi Fukunaga, Ho Namkoong, Xiuyuan Lu, Sho Yamasaki, Akihiko Yoshimura

## Abstract

Although BNT162b2 vaccination was shown to prevent infection and reduce COVID-19 severity, and the persistence of immunological memory generated by the vaccination has not been well elucidated. We evaluated memory B and T cell responses to the SARS-CoV-2 spike protein before and after the third BNT162b2 booster. Although the antibody titer against the spike receptor-binding domain (RBD) decreased significantly 8 months after the second vaccination, the number of memory B cells continued to increase, while the number of memory T cells decreased slowly. Memory B and T cells from unvaccinated infected patients showed similar kinetics. After the third vaccination, the antibody titer increased to the level of the second vaccination, and memory B cells increased at significantly higher levels before the booster, while memory T cells recovered close to the second vaccination levels. In memory T cells, the frequency of CXCR5^+^CXCR3^+^CCR6^-^ cTfh1 was positively correlated with RBD-specific antibody-secreting B cells. Furthermore, T cell-dependent antibody production from reactivated memory B cells *in vitro* was correlated to the Tfh-like cytokine levels. For the response to variant RBDs, although 60%-80% of memory B cells could bind to the Omicron RBD, their binding affinity was low, while memory T cells show an equal response to the Omicron spike. Thus, the persistent presence of memory B and T cells will quickly upregulate antibody production and T cell responses after Omicron strain infection, which prevents severe illness and death due to COVID-19.
