## Supplemental Table 1 for "Memory B cells and memory T cells induced by SARS-CoV-2 booster vaccination or infection show different dynamics and efficacy to the Omicron variant"

### Sheet: patient data
Supplemtental Table 1 Demographic and clinical characteristics of each patients
sample	severity	Age	sex	Blood collection (days after PCR positive)	BMI	Pre-existing disease	Treatment of systemic steroid
COV005	asymptomatic	31	male	25	26.1962
COV006	mild	28	male	31	19.3571	+
COV007	asymptomatic	25	male	26
COV008	asymptomatic	56	male	32	22.7204	+
COV009	asymptomatic	30	female	28	19.9027	+
COV010	asymptomatic	40	female	28	23.0469	+
COV011	critical	65	male	39, 144, 242	24.9135	+	+
COV012	asymptomatic	33	male	38	17.6327	+
COV013	mild	26	male	36	23.939	+
COV014	asymptomatic	32	male	41	22.4913
COV016	mild	22	female	12	18.7107
COV017	moderate	20	female	10	30.6791	+
COV018	asymptomatic	30	male	44	19.5918	+
COV019	mild	30	female	55	20.6905
COV020	mild	25	female	53	18.7888	+
COV021	asymptomatic	36	male	59	23.2438
COV022	mild	28	female	55	18.7858	+
COV023	mild	30	female	41	17.4449	+
COV024	asymptomatic	62	male	48	20.7008	+
COV025	moderate	36	female	44	26.1066	+
COV026	mild	25	female	46	19.2277
COV027	mild	35	female	49	20.6837	+
COV028	mild	29	female	69	19.9792	+
COV029	mild	32	male	62	19.1327
COV031	mild	38	female	56	19.6752	+
COV032	asymptomatic	56	female	72	20.4444	+
COV033	moderate	56	female	57	29.5532	+
COV034	moderate	61	female	47	25.8155	+	+
COV035	asymptomatic	28	female	53	23.4375	+
COV036	mild	58	male	53	24.5902	+
COV037	asymptomatic	23	female	51	20.8103
COV038	asymptomatic	24	female	53	20.2546	+
COV039	moderate	58	female	42	21.6764	+
COV041	moderate	61	male	59, 115, 198	19.8171	+
COV042	mild	26	male	61	23.5172
COV043	severe	60	male	103	25.5939	+	+
COV045	mild	27	male	69	29.7527	+
COV046	asymptomatic	25	male	70	#DIV/0!
COV048	mild	30	female	76	19.9792	+
COV049	moderate	24	female	29	17.6492	+
COV050	moderate	47	male	47, 152	20.1017
COV051	asymptomatic	27	male	84	25.6173
COV052	moderate	29	male	28	23.8754	+
COV056	critical	74	male	94, 136, 217	28.56	+	+
COV057	moderate	66	male	29, 113, 218	27.8841	+	+
COV062	mild	39	male	41, 111, 202	21.5837
COV066	moderate	56	male	53, 129, 234	26.2531
COV070	moderate	67	female	55, 118, 216	22.8106	+
COV071	severe	47	male	62, 118, 208	26.8905	+	+
COV072	moderate	55	male	61, 137, 221	27.6888	+	+
COV073	mild	27	male	41, 103	19.8804
COV075	moderate	51	female	45, 108, 192	20.3244	+
COV076	moderate	54	male	45, 87	24.632
COV078	mild	55	male	46, 116	24.2587	+
COV079	moderate	37	male	48, 125, 195	24.2748	+
COV080	moderate	33	male	62, 174, 202	28.2122	+
COV081	moderate	59	male	69, 160, 202	23.2254	+
COV084	moderate	75	female	62, 124, 208	22.983	+	+
COV085	moderate	78	female	68, 130, 207	30.4014	+	+
COV086	moderate	59	male	62, 124, 194	22.7336	+
COV087	moderate	70	male	54, 130, 193	28.4008	+
COV088	critical	52	male	56, 125	25.1177	+	+
COV093	moderate	59	male	61, 165	22.3659	+
COV094	moderate	65	male	56, 147	22.9684	+
COV096	moderate	52	male	62, 152	22.1297	+
COV106	moderate	39	male	48, 110	40.573
COV108	critical	56	male	77, 134	30.5051	+	+
COV109	moderate	67	male	46, 123	26.0283	+
COV110	mild	27	female	35, 112	20.2694	+
COV111	moderate	63	male	117, 194, 215	28.1114	+	+
COV114	moderate	45	male	47, 111	32.2764	+
COV115	mild	52	male	48, 89	27.0919	+
COV116	moderate	39	male	113, 134, 197	28.9827	+
COV117	moderate	26	female	48, 132	22.3092
COV122	moderate	47	male	57, 141	27.8852	+
COV123	moderate	39	male	48, 111	26.4463
COV130	severe	62	female	33	22.3933	+	+
COV127	moderate	29	male	28, 97	26.4463	+	+
COV132	mild	25	male	53, 81	24.9225	+
COV135	moderate	63	female	47, 109	19.1486	+
COV143	moderate	32	male	43, 91	30.4752
COV144	moderate	52	male	83, 97	23.3234	+
COV145	moderate	26	female	36, 106	17.6813
COV148	moderate	60	male	35, 99	25.802	+
COV159	severe	67	male	51	25.3439	+	+
COV196	critical	70	male	68	24.5363	+	+
COV221	critical	55	male	56	26.0292		+
COV230	severe	58	male	64	30.3385		+
