## Supplemental Table 2 for "Memory B cells and memory T cells induced by SARS-CoV-2 booster vaccination or infection show different dynamics and efficacy to the Omicron variant"

### Sheet: FACS mAb
Supplemental Table 2 Fluorochrome labelled antibodies and suppliers.
Reactivity	Clone	Fluorochrome	Supplier
CCR6	11A9	PE	BD Bioscience
CD3	HIT3	APC/Cy7	Biolegend
CD3	UCTH1	BV510	BD Bioscience
CD4	RPA-T4	FlourTM-700	Biolegend
CD8a	HIT8a	PerCP/Cy5.5	Biolegend
CD11b	M1/70	eFlourTM-780	Invitrogen
CD19	HIB19	PE	Biolegend
CD20	2H7	APC	Biolegend
CD27	M-T271	FITC	Biolegend
CD137	4B4-1	APC	BD Bioscience
CXCR3	G025H7	BV421	Biolegend
CXCR5	RF8B2	BB515	BD Bioscience
IgG	G18-145	BV510	BD Bioscience
OX40	Ber-ACT35	PE/Cy7	Biolegend
